# Stitch-seq: Scalable CRISPR gene expression response profiling

**DOI:** 10.64898/2026.04.27.719216

**Authors:** Frances R. Keer, Aziz M. Al’Khafaji, Paul C. Blainey

## Abstract

Single-cell profiling of genetic perturbations has expanded our ability to map causal links between genes and phenotypes; however, the high cost and technical complexity of current methods restrict systematic interrogation of dynamic cellular programs. Here, we present Stitch-seq, a high-throughput pooled functional genomics sequencing method enabling simultaneous capture of CRISPR perturbations and targeted gene and protein expression across millions of cells. Stitch-seq utilizes single-cell droplet-based overlap-extension reverse-transcription PCR reactions to physically link gene expression features of interest to perturbation identifiers without cell barcoding or extensive sequencing. We validated Stitch-seq’s high fidelity using simplified models, benchmarked multi-omic Stitch-seq against single-cell RNA-sequencing in the MCF10A Epithelial-Mesenchymal Transition (EMT) model, and applied Stitch-seq to map transcriptional responses of MCF10A cells undergoing TGF-β-induced EMT to perturbations across five time points. By efficiently delivering large-scale multi-omic gene expression readouts, Stitch-seq provides a powerful and accessible modality for the routine dissection of complex biological pathways.
