## Supplementary File 1 for "Stitch-seq: Scalable CRISPR gene expression response profiling"

ultramer_fwdoe	TATTCCCATGGCGCGCCTAGGCTAGTATGTGTCTTTCCTTCCAGA
ultramer_o	GAAATCAGTGCCAGTAACTCGTCGA
ultramer_iR2	GAGTTCAGACGTGTGCTCTTCCGATCTGTACTCGCAGTCACATACCGT
CRISPRi_gRNA_revoe	GGCGCGCCATGGGAATAGGTGCCACTTTTTCAAGTTGATAACGGA
gRNA_outer	CGTAGAAAGTAATAATTTCTTGGGTAGTTTGCA
gRNA_i	GGACTATCATATGCTTACCGTAACTTG
CD81_OE	TATTCCCATGGCGCGCCCCTGCTGGGGACGTTCTTCAC
CD81_o	CAGTCAAGCGTCTCGTGGAAGG
CD81_iR2	GAGTTCAGACGTGTGCTCTTCCGATCTGGCCTGGTCATAGAACTGCTT
GAPDH_fwdoe	TATTCCCATGGCGCGCCTATCGTGGAAGGACTCATGACCACAG
GAPDH_o	GCCAGTGAGCTTCCCGTTCA
GAPDH_iR2	GAGTTCAGACGTGTGCTCTTCCGATCTCAGGGATGATGTTCTGGAGAGC
TotalseqB_OE	TATTCCCATGGCGCGCCTTGCTAGGACCGGCCTTAAAGC
TotalseqB_o	GTGACTGGAGTTCAGACGTGTGC
TotalseqB_iR2	GAGTTCAGACGTGTGCTCTTCCGATCTGACGTGTGCTCTTCCGATCT
EMT_gRNA_revoe	GGCGCGCCATGGGAATAGATAACGGACTAGCCTTATTTCAACTTGCTA
CDH1_OE	TATTCCCATGGCGCGCCGAAGAGGACCAGGACTTTGACTTGAG
CLDN1_OE	TATTCCCATGGCGCGCCCTGCCCCAGTGGAGGATTTACTC
DSP_OE	TATTCCCATGGCGCGCCAATCAAAGCCGACCTGCGCG
FN1_OE	TATTCCCATGGCGCGCCGACAGCCCGGTGACTTCTGC
SNAI2_OE	TATTCCCATGGCGCGCCTGGGCTGGCCAAACATAAGCA
VIM_OE	TATTCCCATGGCGCGCCGGAAGGCGAGGAGAGCAGGAT
CDH1_o	GGTCAGTATCAGCCGCTTTCAGA
CLDN1_o	CCACCATCAAGGCACGGGTT
DSP_o	CGCTCCAGTCGTACAGCAGC
FN1_o	CTCTCCCAGGGACCTGCAGT
SNAI2_o	GTTCTAATGTGTCCTTGAAGCAACCAG
VIM_o	TCGTGATGCTGAGAAGTTTCGTTGA
CDH1_iR2	GAGTTCAGACGTGTGCTCTTCCGATCTCAATTTCATCGGGATTGGCAGG
CLDN1_iR2	GAGTTCAGACGTGTGCTCTTCCGATCTAGACTTTGCACTGGATCTGCC
DSP_iR2	GAGTTCAGACGTGTGCTCTTCCGATCTCTGGACGTGGCCTGAATGA
FN1_iR2	GAGTTCAGACGTGTGCTCTTCCGATCTGCCTGAGAGTGCAGTGACCG
SNAI2_iR2	GAGTTCAGACGTGTGCTCTTCCGATCTGGTAATGTGTGGGTCCGAATATG
VIM_iR2	GAGTTCAGACGTGTGCTCTTCCGATCTACCGTCTTAATCAGAAGTGTCCTT
Argon_1	AATGATACGGCGACCACCGAGATCTACACTCTTTCCCTACACGACGCTCTTCCGATCTTTGTGGAAAGGACGAAAC*A*C*C*G
Argon_2	AATGATACGGCGACCACCGAGATCTACACTCTTTCCCTACACGACGCTCTTCCGATCTCTTGTGGAAAGGACGAAAC*A*C*C*G
Argon_3	AATGATACGGCGACCACCGAGATCTACACTCTTTCCCTACACGACGCTCTTCCGATCTGCTTGTGGAAAGGACGAAAC*A*C*C*G
Argon_4	AATGATACGGCGACCACCGAGATCTACACTCTTTCCCTACACGACGCTCTTCCGATCTAGCTTGTGGAAAGGACGAAAC*A*C*C*G
Argon_5	AATGATACGGCGACCACCGAGATCTACACTCTTTCCCTACACGACGCTCTTCCGATCTCAACTTGTGGAAAGGACGAAAC*A*C*C*G
Argon_6	AATGATACGGCGACCACCGAGATCTACACTCTTTCCCTACACGACGCTCTTCCGATCTTGCACCTTGTGGAAAGGACGAAAC*A*C*C*G
Argon_7	AATGATACGGCGACCACCGAGATCTACACTCTTTCCCTACACGACGCTCTTCCGATCTACGCAACTTGTGGAAAGGACGAAAC*A*C*C*G
Argon_8	AATGATACGGCGACCACCGAGATCTACACTCTTTCCCTACACGACGCTCTTCCGATCTGAAGACCCTTGTGGAAAGGACGAAAC*A*C*C*G
R2P7_i02	CAAGCAGAAGACGGCATACGAGATggttataaGTGACTGGAGTTCAGACGTGTGCTCTT
