## Supplementary File 2 for "Stitch-seq: Scalable CRISPR gene expression response profiling"

name	oligo
EGFR_1	CTTAAACCGGCCAACATACCcgtctcGcaccGTGAGCTTGTTACTCGTGCCTgTTTCAGAGCTATGCTGGA
EGFR_2	CTTAAACCGGCCAACATACCcgtctcGcaccGGAGTAACAAGCTCACGCAGTgTTTCAGAGCTATGCTGGA
EGFR_3	CTTAAACCGGCCAACATACCcgtctcGcaccGATAGTTAGATAAGACTGCTAgTTTCAGAGCTATGCTGGA
EGFR_4	CTTAAACCGGCCAACATACCcgtctcGcaccGGAATTCGCTCCACTGTGTTGgTTTCAGAGCTATGCTGGA
EGFR_5	CTTAAACCGGCCAACATACCcgtctcGcaccGTGTGATCCAAGCTGTCCCAAgTTTCAGAGCTATGCTGGA
EGFR_6	CTTAAACCGGCCAACATACCcgtctcGcaccGGACAGCTTGGATCACACTTTgTTTCAGAGCTATGCTGGA
ITGAV_1	CTTAAACCGGCCAACATACCcgtctcGcaccGAGCATCTGTGAGGTCGAAACgTTTCAGAGCTATGCTGGA
ITGAV_2	CTTAAACCGGCCAACATACCcgtctcGcaccGTAGCCGGATGTTTCTTCTCGgTTTCAGAGCTATGCTGGA
ITGAV_3	CTTAAACCGGCCAACATACCcgtctcGcaccGCTATACATACGTGATCTACAgTTTCAGAGCTATGCTGGA
ITGAV_4	CTTAAACCGGCCAACATACCcgtctcGcaccGAAATTCCAATGGATCATCCTgTTTCAGAGCTATGCTGGA
ITGAV_5	CTTAAACCGGCCAACATACCcgtctcGcaccGTAGAAGACCAGTCACATTTGgTTTCAGAGCTATGCTGGA
ITGAV_6	CTTAAACCGGCCAACATACCcgtctcGcaccGCCTGTGCCCCATTGTACCATgTTTCAGAGCTATGCTGGA
ITGB1_1	CTTAAACCGGCCAACATACCcgtctcGcaccGTGCTGTGTGTTTGCTCAAACgTTTCAGAGCTATGCTGGA
ITGB1_2	CTTAAACCGGCCAACATACCcgtctcGcaccGATCTCCAGCAAAGTGAAACCgTTTCAGAGCTATGCTGGA
ITGB1_3	CTTAAACCGGCCAACATACCcgtctcGcaccGCACACATTTACCTTGTAAACgTTTCAGAGCTATGCTGGA
ITGB1_4	CTTAAACCGGCCAACATACCcgtctcGcaccGAGAATTTCAGCCTGTTTACAgTTTCAGAGCTATGCTGGA
ITGB1_5	CTTAAACCGGCCAACATACCcgtctcGcaccGTTTGCTGGAGATGGGAAACTgTTTCAGAGCTATGCTGGA
ITGB1_6	CTTAAACCGGCCAACATACCcgtctcGcaccGATCAGTCCAATCCAGAAAATgTTTCAGAGCTATGCTGGA
SNAI1_1	CTTAAACCGGCCAACATACCcgtctcGcaccGGGCACGTACCAGTGTGGGTCgTTTCAGAGCTATGCTGGA
SNAI1_2	CTTAAACCGGCCAACATACCcgtctcGcaccGACTCTCCTGGAGCCGAAGGGgTTTCAGAGCTATGCTGGA
SNAI1_3	CTTAAACCGGCCAACATACCcgtctcGcaccGGCCTAACTACAGCGAGCTGCgTTTCAGAGCTATGCTGGA
SNAI1_4	CTTAAACCGGCCAACATACCcgtctcGcaccGTCCTGCAGCTCGCTGTAGTTgTTTCAGAGCTATGCTGGA
SNAI1_5	CTTAAACCGGCCAACATACCcgtctcGcaccGAGAAGGTCCGAGCACACGCCgTTTCAGAGCTATGCTGGA
SNAI1_6	CTTAAACCGGCCAACATACCcgtctcGcaccGGGTACTTCTTGACATCTGAGgTTTCAGAGCTATGCTGGA
SNAI2_1	CTTAAACCGGCCAACATACCcgtctcGcaccGATCTCTGGTTGTGGTATGACgTTTCAGAGCTATGCTGGA
SNAI2_2	CTTAAACCGGCCAACATACCcgtctcGcaccGGCGCCCTGAAGATGCATATTgTTTCAGAGCTATGCTGGA
SNAI2_3	CTTAAACCGGCCAACATACCcgtctcGcaccGAAAGCCAAACTACAGCGAACgTTTCAGAGCTATGCTGGA
SNAI2_4	CTTAAACCGGCCAACATACCcgtctcGcaccGGTGTCCAGTTCGCTGTAGTTgTTTCAGAGCTATGCTGGA
SNAI2_5	CTTAAACCGGCCAACATACCcgtctcGcaccGCAGATTCCTCATGTTTGTGCgTTTCAGAGCTATGCTGGA
SNAI2_6	CTTAAACCGGCCAACATACCcgtctcGcaccGGCAAATGCTCTGTTGCAGTGgTTTCAGAGCTATGCTGGA
TWIST1_1	CTTAAACCGGCCAACATACCcgtctcGcaccGCGGGAGTCCGCAGTCTTACGgTTTCAGAGCTATGCTGGA
TWIST1_CP	CTTAAACCGGCCAACATACCcgtctcGcaccGAGCGGGTCATGGCCAACGTGgTTTCAGAGCTATGCTGGA
TWIST1_3	CTTAAACCGGCCAACATACCcgtctcGcaccGGGGGATGATCTTCCGCAGCGgTTTCAGAGCTATGCTGGA
TWIST1_4	CTTAAACCGGCCAACATACCcgtctcGcaccGCGAACGCCTCGTTCAGCGACgTTTCAGAGCTATGCTGGA
TWIST1_5	CTTAAACCGGCCAACATACCcgtctcGcaccGTCAGCTACGCCTTCTCGGTCgTTTCAGAGCTATGCTGGA
TWIST1_6	CTTAAACCGGCCAACATACCcgtctcGcaccGAGTCCAGCTCGTCGCTCTGGgTTTCAGAGCTATGCTGGA
TWIST2_1	CTTAAACCGGCCAACATACCcgtctcGcaccGTCTTGCTGTAGCGCCGCTTCgTTTCAGAGCTATGCTGGA
TWIST2_2	CTTAAACCGGCCAACATACCcgtctcGcaccGTCAGCTACGCCTTCTCCGTGgTTTCAGAGCTATGCTGGA
TWIST2_3	CTTAAACCGGCCAACATACCcgtctcGcaccGGATCTTGCGCAGCGCCGCGAgTTTCAGAGCTATGCTGGA
TWIST2_4	CTTAAACCGGCCAACATACCcgtctcGcaccGCCCCAGCGCGCAGTCCTTCGgTTTCAGAGCTATGCTGGA
TWIST2_5	CTTAAACCGGCCAACATACCcgtctcGcaccGAGCCCGACCCCGGGCAAGCGgTTTCAGAGCTATGCTGGA
TWIST2_6	CTTAAACCGGCCAACATACCcgtctcGcaccGCGCGCCCTCCATGCGCCACAgTTTCAGAGCTATGCTGGA
FOXD3_1	CTTAAACCGGCCAACATACCcgtctcGcaccGTTGGCGCGTCCCTATTGCGCgTTTCAGAGCTATGCTGGA
FOXD3_2	CTTAAACCGGCCAACATACCcgtctcGcaccGCGTCTGGCCGGACATGTCGCgTTTCAGAGCTATGCTGGA
FOXD3_3	CTTAAACCGGCCAACATACCcgtctcGcaccGCGCCGCTGCCGGGTGCGAATgTTTCAGAGCTATGCTGGA
FOXD3_4	CTTAAACCGGCCAACATACCcgtctcGcaccGCGTGCAGTCGGCAGCGCTCAgTTTCAGAGCTATGCTGGA
FOXD3_5	CTTAAACCGGCCAACATACCcgtctcGcaccGCACGCTAAGAATGGGCGCGAgTTTCAGAGCTATGCTGGA
FOXD3_6	CTTAAACCGGCCAACATACCcgtctcGcaccGGTCGTCCGGCTCAGCGACAGgTTTCAGAGCTATGCTGGA
GATA6_1	CTTAAACCGGCCAACATACCcgtctcGcaccGAATCCAAGCCGCCGTGATGAgTTTCAGAGCTATGCTGGA
GATA6_2	CTTAAACCGGCCAACATACCcgtctcGcaccGAGCCGCAGTTCACGCACTCGgTTTCAGAGCTATGCTGGA
GATA6_3	CTTAAACCGGCCAACATACCcgtctcGcaccGCATCAAGCCGCAGAAGCGCGgTTTCAGAGCTATGCTGGA
GATA6_4	CTTAAACCGGCCAACATACCcgtctcGcaccGCTCGGCGTTTCTGCGCCATAgTTTCAGAGCTATGCTGGA
GATA6_5	CTTAAACCGGCCAACATACCcgtctcGcaccGACAACACAACCTACAGCCTCgTTTCAGAGCTATGCTGGA
GATA6_6	CTTAAACCGGCCAACATACCcgtctcGcaccGGCAATCATCTGAGTTAGAAGgTTTCAGAGCTATGCTGGA
TGFBR1_1	CTTAAACCGGCCAACATACCcgtctcGcaccGATTGCTCGACGATGTTCCATgTTTCAGAGCTATGCTGGA
TGFBR1_2	CTTAAACCGGCCAACATACCcgtctcGcaccGCATACAAACGGCCTATCTCGgTTTCAGAGCTATGCTGGA
TGFBR1_3	CTTAAACCGGCCAACATACCcgtctcGcaccGCCTCTAGAGAAGAACGTTCGgTTTCAGAGCTATGCTGGA
TGFBR1_4	CTTAAACCGGCCAACATACCcgtctcGcaccGCCACGAACGTTCTTCTCTAGgTTTCAGAGCTATGCTGGA
TGFBR1_5	CTTAAACCGGCCAACATACCcgtctcGcaccGCCATCGAGTGCCAAATGAAGgTTTCAGAGCTATGCTGGA
TGFBR1_6	CTTAAACCGGCCAACATACCcgtctcGcaccGATTTATGATATGACAACGTCgTTTCAGAGCTATGCTGGA
TGFBR2_1	CTTAAACCGGCCAACATACCcgtctcGcaccGGCAGACCGATGTCTACTCCAgTTTCAGAGCTATGCTGGA
TGFBR2_2	CTTAAACCGGCCAACATACCcgtctcGcaccGCCCCTACCATGACTTTATTCgTTTCAGAGCTATGCTGGA
TGFBR2_3	CTTAAACCGGCCAACATACCcgtctcGcaccGGACATCTCGCTGTAATGCAGgTTTCAGAGCTATGCTGGA
TGFBR2_4	CTTAAACCGGCCAACATACCcgtctcGcaccGCACATGAAGAAAGTCTCACCgTTTCAGAGCTATGCTGGA
TGFBR2_5	CTTAAACCGGCCAACATACCcgtctcGcaccGATGATAGTCACTGACAACAAgTTTCAGAGCTATGCTGGA
TGFBR2_6	CTTAAACCGGCCAACATACCcgtctcGcaccGCTCCATCTGTGAGAAGCCACgTTTCAGAGCTATGCTGGA
ZEB1_1	CTTAAACCGGCCAACATACCcgtctcGcaccGCAGAGACATGTGACGCAGTCgTTTCAGAGCTATGCTGGA
ZEB1_2	CTTAAACCGGCCAACATACCcgtctcGcaccGTGAAGACAAACTGCATATTGgTTTCAGAGCTATGCTGGA
ZEB1_3	CTTAAACCGGCCAACATACCcgtctcGcaccGACAGATGCAGCTGACTGTGAgTTTCAGAGCTATGCTGGA
ZEB1_4	CTTAAACCGGCCAACATACCcgtctcGcaccGAAATTCAAATGCACTGAGTGgTTTCAGAGCTATGCTGGA
ZEB1_5	CTTAAACCGGCCAACATACCcgtctcGcaccGGCTTCATCTGCCTGAGCTTCgTTTCAGAGCTATGCTGGA
ZEB1_6	CTTAAACCGGCCAACATACCcgtctcGcaccGGAAGCTCAGGCAGATGAAGCgTTTCAGAGCTATGCTGGA
ZEB2_1	CTTAAACCGGCCAACATACCcgtctcGcaccGCAAGCGCTTGACATCACTGAgTTTCAGAGCTATGCTGGA
ZEB2_2	CTTAAACCGGCCAACATACCcgtctcGcaccGTCACCATATGCCGCTCGAGCgTTTCAGAGCTATGCTGGA
ZEB2_3	CTTAAACCGGCCAACATACCcgtctcGcaccGTGACGGTATTGCCAACCCTCgTTTCAGAGCTATGCTGGA
ZEB2_4	CTTAAACCGGCCAACATACCcgtctcGcaccGACTTGCGATTACCTGCTCCTgTTTCAGAGCTATGCTGGA
ZEB2_5	CTTAAACCGGCCAACATACCcgtctcGcaccGATCCAGACCGCAATTAACAAgTTTCAGAGCTATGCTGGA
ZEB2_6	CTTAAACCGGCCAACATACCcgtctcGcaccGTAGAATCTCGTTGTTGTGCCgTTTCAGAGCTATGCTGGA
SOX9_1	CTTAAACCGGCCAACATACCcgtctcGcaccGCGTGTTCTCGGTGTCCGAGCgTTTCAGAGCTATGCTGGA
SOX9_2	CTTAAACCGGCCAACATACCcgtctcGcaccGCCCTATCGACTTCCGCGACGgTTTCAGAGCTATGCTGGA
SOX9_3	CTTAAACCGGCCAACATACCcgtctcGcaccGCATGAAGATGACCGACGAGCgTTTCAGAGCTATGCTGGA
SOX9_4	CTTAAACCGGCCAACATACCcgtctcGcaccGCACACGTGGCCCGCGCTCGCgTTTCAGAGCTATGCTGGA
SOX9_5	CTTAAACCGGCCAACATACCcgtctcGcaccGCGACTCACCCGAGTGCTCGCgTTTCAGAGCTATGCTGGA
SOX9_6	CTTAAACCGGCCAACATACCcgtctcGcaccGTTCACCGACTTCCTCCGCCGgTTTCAGAGCTATGCTGGA
NonTargetingControlGuideForHuman_1	CTTAAACCGGCCAACATACCcgtctcGcaccGACGGAGGCTAAGCGTCGCAAgTTTCAGAGCTATGCTGGA
NonTargetingControlGuideForHuman_2	CTTAAACCGGCCAACATACCcgtctcGcaccGCGCTTCCGCGGCCCGTTCAAgTTTCAGAGCTATGCTGGA
NonTargetingControlGuideForHuman_3	CTTAAACCGGCCAACATACCcgtctcGcaccGATCGTTTCCGCTTAACGGCGgTTTCAGAGCTATGCTGGA
NonTargetingControlGuideForHuman_4	CTTAAACCGGCCAACATACCcgtctcGcaccGGTAGGCGCGCCGCTCTCTACgTTTCAGAGCTATGCTGGA
NonTargetingControlGuideForHuman_5	CTTAAACCGGCCAACATACCcgtctcGcaccGCCATATCGGGGCGAGACATGgTTTCAGAGCTATGCTGGA
NonTargetingControlGuideForHuman_6	CTTAAACCGGCCAACATACCcgtctcGcaccGTACTAACGCCGCTCCTACAGgTTTCAGAGCTATGCTGGA
NonTargetingControlGuideForHuman_7	CTTAAACCGGCCAACATACCcgtctcGcaccGTGAGGATCATGTCGAGCGCCgTTTCAGAGCTATGCTGGA
NonTargetingControlGuideForHuman_8	CTTAAACCGGCCAACATACCcgtctcGcaccGGGGCCCGCATAGGATATCGCgTTTCAGAGCTATGCTGGA
NonTargetingControlGuideForHuman_9	CTTAAACCGGCCAACATACCcgtctcGcaccGTAGACAACCGCGGAGAATGCgTTTCAGAGCTATGCTGGA
NonTargetingControlGuideForHuman_10	CTTAAACCGGCCAACATACCcgtctcGcaccGACGGGCGGCTATCGCTGACTgTTTCAGAGCTATGCTGGA
NonTargetingControlGuideForHuman_12	CTTAAACCGGCCAACATACCcgtctcGcaccGCTTACAATCGTCGGTCCAATgTTTCAGAGCTATGCTGGA
NonTargetingControlGuideForHuman_13	CTTAAACCGGCCAACATACCcgtctcGcaccGGCGTGCGTCCCGGGTTACCCgTTTCAGAGCTATGCTGGA
NonTargetingControlGuideForHuman_14	CTTAAACCGGCCAACATACCcgtctcGcaccGCGGAGTAACAAGCGGACGGAgTTTCAGAGCTATGCTGGA
NonTargetingControlGuideForHuman_rtw	CTTAAACCGGCCAACATACCcgtctcGcaccGTGGCGCCGATACGTCGGCTAgTTTCAGAGCTATGCTGGA
IntergenicControlGuideForHuman_1	CTTAAACCGGCCAACATACCcgtctcGcaccGAGAGTTACGTCGCTTCGATCgTTTCAGAGCTATGCTGGA
IntergenicControlGuideForHuman_2	CTTAAACCGGCCAACATACCcgtctcGcaccGGCTGCAGACTAGCTATCGTAgTTTCAGAGCTATGCTGGA
IntergenicControlGuideForHuman_3	CTTAAACCGGCCAACATACCcgtctcGcaccGGTAGACCCTTGACATCGCATgTTTCAGAGCTATGCTGGA
IntergenicControlGuideForHuman_4	CTTAAACCGGCCAACATACCcgtctcGcaccGAGAAGGACATCGCTAGACGCgTTTCAGAGCTATGCTGGA
IntergenicControlGuideForHuman_5	CTTAAACCGGCCAACATACCcgtctcGcaccGGAGCCGACGAGAGCGCACCAgTTTCAGAGCTATGCTGGA
IntergenicControlGuideForHuman_6	CTTAAACCGGCCAACATACCcgtctcGcaccGAAGCTCCCGGACCAATCGTCgTTTCAGAGCTATGCTGGA
IntergenicControlGuideForHuman_7	CTTAAACCGGCCAACATACCcgtctcGcaccGTGGGTCACGTCGATATATATgTTTCAGAGCTATGCTGGA
IntergenicControlGuideForHuman_8	CTTAAACCGGCCAACATACCcgtctcGcaccGACAATTACTCGGATACGCTCgTTTCAGAGCTATGCTGGA
IntergenicControlGuideForHuman_9	CTTAAACCGGCCAACATACCcgtctcGcaccGTCAGCTCCAAACGTACGTACgTTTCAGAGCTATGCTGGA
IntergenicControlGuideForHuman_10	CTTAAACCGGCCAACATACCcgtctcGcaccGAAACTACGGATCGTTATATGgTTTCAGAGCTATGCTGGA
IntergenicControlGuideForHuman_11	CTTAAACCGGCCAACATACCcgtctcGcaccGTAGGGTGGCTCGTACAGATTgTTTCAGAGCTATGCTGGA
IntergenicControlGuideForHuman_12	CTTAAACCGGCCAACATACCcgtctcGcaccGGCAGTCGGGGACGCTAAACAgTTTCAGAGCTATGCTGGA
IntergenicControlGuideForHuman_13	CTTAAACCGGCCAACATACCcgtctcGcaccGACTGTCTAGTAGCGTTACACgTTTCAGAGCTATGCTGGA
IntergenicControlGuideForHuman_14	CTTAAACCGGCCAACATACCcgtctcGcaccGTAGGTGAGACCAACGAGCGCgTTTCAGAGCTATGCTGGA
CDH1_CP_1	CTTAAACCGGCCAACATACCcgtctcGcaccGTGAACCACCAGGGTATACGTgTTTCAGAGCTATGCTGGA
CDH1_CP_2	CTTAAACCGGCCAACATACCcgtctcGcaccGGCAATGCGTTCTCTATCCAGgTTTCAGAGCTATGCTGGA
CDH1_CP_3	CTTAAACCGGCCAACATACCcgtctcGcaccGAAGTCACGCTGAATACAGTGgTTTCAGAGCTATGCTGGA
CDH1_CP_4	CTTAAACCGGCCAACATACCcgtctcGcaccGACACGTAGCAGTGACGAATGgTTTCAGAGCTATGCTGGA
VIM_CP_1	CTTAAACCGGCCAACATACCcgtctcGcaccGGAATGGTACAAATCCAAGGTgTTTCAGAGCTATGCTGGA
VIM_CP_2	CTTAAACCGGCCAACATACCcgtctcGcaccGACAGCATGTCCAAATCGATGgTTTCAGAGCTATGCTGGA
VIM_CP_3	CTTAAACCGGCCAACATACCcgtctcGcaccGAAACCTGTCTGAAAGATTGCgTTTCAGAGCTATGCTGGA
VIM_CP_4	CTTAAACCGGCCAACATACCcgtctcGcaccGGTCGCGCTCCACCTCGACGCgTTTCAGAGCTATGCTGGA
