## Supplementary File 3 for "Stitch-seq: Scalable CRISPR gene expression response profiling"

Day	Marker	gRNA	Mean_L2FC	t_stat	p_value	FDR_q_value	Significant	Significance_Stars
7	CDH1	TGFBR2	0.628427111967738	237.95774993650144	1.765992228481796e-05	0.00847676269671262	True	***
3	DSP	TGFBR1	0.250705487174808	2935.068417970885	0.00021690116108925695	0.017277661924469664	True	**
7	FN1	TGFBR2	-0.3702015902521986	-68.09241702200443	0.00021560658791335035	0.017277661924469664	True	**
7	FN1	TGFBR1	-0.3417985012261561	-67.24225986822286	0.00022109114659913585	0.017277661924469664	True	**
7	CDH1	TGFBR1	0.739832471234768	61.326660404941066	0.0002657836123114922	0.017277661924469664	True	**
7	VIM	TGFBR1	-0.3934090725756237	-58.91682414945582	0.00028796103207449436	0.017277661924469664	True	**
1	CDH1	SNAI2	0.5811907705867871	112.8426290917575	7.852400673031701e-05	0.017277661924469664	True	**
7	FN1	SNAI2	-0.24172194564880722	-83.22576194172147	0.00014434123021501218	0.017277661924469664	True	**
2	VIM	TGFBR2	-0.28621979875259873	-52.98807545802545	0.00035596866250578804	0.018984995333642028	True	**
4	CDH1	VIM	0.2128791074386153	41.992881180772294	0.0005666037211688573	0.023880425151657735	True	**
1	CLDN1	TGFBR1	1.0332620397221195	42.913285637830526	0.0005425788925500272	0.023880425151657735	True	**
7	VIM	TWIST2	-0.1675403466622785	-40.35665700519143	0.0006134368641647646	0.023880425151657735	True	**
4	VIM	VIM	-0.355098680403948	-39.30222812127735	0.0006467615145240637	0.023880425151657735	True	**
7	VIM	ITGAV	-0.12694144631576812	-37.648221234491565	0.0007047770705308003	0.024163785275341725	True	**
7	VIM	TGFBR2	-0.45030799789434406	-36.01675771500733	0.0007699968309465978	0.024228673693107074	True	**
7	SNAI2	TGFBR2	-0.6038162057512736	-34.11549655082367	0.0008580988599642088	0.024228673693107074	True	**
7	SNAI2	SNAI2	0.37224237937425686	34.48354762794536	0.0008399021753893695	0.024228673693107074	True	**
4	SNAI2	TGFBR2	-0.3999533946600446	-31.92364891003787	0.000979797444153521	0.026127931844093892	True	**
4	CDH1	TGFBR1	1.1152608231696741	29.535660314132194	0.0011443546860214493	0.028910013120541877	True	**
7	CLDN1	TGFBR1	0.9953043271684864	23.27192616453171	0.0018413422659046639	0.03842801250583646	True	**
4	CDH1	TGFBR2	1.0233170540200278	24.317152770877783	0.0016868427202559751	0.03842801250583646	True	**
7	SNAI2	TGFBR1	-0.5457603360987163	-23.47242908548616	0.0018101039029154756	0.03842801250583646	True	**
4	DSP	TGFBR1	0.4318233467816061	23.620544548794673	0.001787534770182685	0.03842801250583646	True	**
7	VIM	SNAI2	-0.3496298913189079	-22.215404729401964	0.002020105292850313	0.03910397991015017	True	**
1	CLDN1	TGFBR2	1.0772412426986124	22.124627121759467	0.002036665620320321	0.03910397991015017	True	**
4	SNAI2	TGFBR1	-0.36298647522658617	-21.67912828775271	0.002120962421210386	0.03915622931465328	True	**
1	VIM	VIM	-0.3333558560922368	-19.777417593464232	0.0025468258824285907	0.04527690457650828	True	**
3	CLDN1	TGFBR1	1.2588070040055146	209.6414218394451	0.003036684918618374	0.045409599734648816	True	**
4	CLDN1	TGFBR1	1.3270739426261384	18.728362816029918	0.002838885876315323	0.045409599734648816	True	**
4	VIM	TGFBR2	-0.22244252775642803	-17.855461706471704	0.0031219099817571066	0.045409599734648816	True	**
2	VIM	VIM	-0.3212346905283494	-19.117096269129014	0.0027250726950860207	0.045409599734648816	True	**
7	CLDN1	TGFBR2	0.950512199432926	18.873789232005556	0.0027954885948087865	0.045409599734648816	True	**
7	FN1	ITGAV	-0.07481616042708085	-18.148518660234707	0.003022353573390463	0.045409599734648816	True	**
2	SNAI2	TGFBR2	-0.38276447820324666	-17.577364055000647	0.003220996562653372	0.04547289264922408	True	**
7	CDH1	SNAI2	0.4228633926871724	16.439164682727952	0.0036799176186064183	0.04648316991923897	True	**
4	VIM	TGFBR1	-0.17245780915214545	-16.503095768930812	0.003651617366502846	0.04648316991923897	True	**
4	VIM	EGFR	0.059450379765171424	16.966728019335203	0.003455795264567767	0.04648316991923897	True	**
7	VIM	ZEB1	0.010367304002051228	16.83563374632118	0.0035095392910445586	0.04648316991923897	True	**
4	VIM	ITGAV	-0.08226359122847673	-15.683946747254595	0.004040646097729494	0.04973102889513223	True	**
4	CLDN1	TGFBR2	1.3341781570693099	14.267777683327076	0.004876425098991288	0.05708985481745898	True	*
2	SNAI2	SNAI2	0.6908948641476363	14.280911234491839	0.004867525289651142	0.05708985481745898	True	*
4	FN1	TGFBR1	-0.13380590396990935	-13.398134572117126	0.005524598619510794	0.061863679379434704	True	*
2	FN1	TGFBR1	-0.0723911205114074	-13.376963086735149	0.005541954611074359	0.061863679379434704	True	*
7	VIM	VIM	-0.5177783781221436	-13.018435324704269	0.005848699119090997	0.06253933252220097	True	*
1	SNAI2	SNAI2	0.5774368834028247	12.858966580710534	0.00599335270004426	0.06253933252220097	True	*
2	FN1	TGFBR2	-0.09756499173514686	-12.935445936606802	0.005923318740748894	0.06253933252220097	True	*
4	CDH1	SNAI2	0.7899203156479615	12.539679344018905	0.006299530920492402	0.06433563493268836	True	*
1	CDH1	TGFBR2	0.3627125277076471	12.093930706950148	0.006767664481279893	0.06677256804103472	True	*
1	VIM	ITGAV	-0.11241226509743896	-12.050204992127503	0.006816366320855628	0.06677256804103472	True	*
2	CDH1	CDH1	-0.30997523088620277	-11.750914407141327	0.007164237689258253	0.06742811942831298	True	*
7	CLDN1	SNAI2	0.37984959843772587	11.777112944199517	0.007132738856886984	0.06742811942831298	True	*
4	FN1	TGFBR2	-0.1571055597432478	-10.837763839558779	0.008406539261071842	0.07759882394835546	True	*
2	CDH1	SNAI2	0.41126394253177073	10.495382150911428	0.008956496722004275	0.07809964058882572	True	*
1	DSP	ITGB1	0.25058759532202396	10.404431696035676	0.009111624735363002	0.07809964058882572	True	*
1	CLDN1	SNAI2	1.1921589676251305	10.635557079440861	0.008725022604711273	0.07809964058882572	True	*
1	FN1	TGFBR2	-0.17862558357890546	-10.426673548160414	0.009073319832506189	0.07809964058882572	True	*
7	DSP	SNAI1	-0.1689347953440723	-9.957121363641775	0.009936232302611368	0.08287277043064664	True	*
1	CDH1	TGFBR1	0.4596082527807936	9.917901748666695	0.010013793093703136	0.08287277043064664	True	*
3	FN1	TGFBR1	-0.11682548325017339	-60.43022139732484	0.01053382988254356	0.08569895497662558	True	*
2	VIM	TWIST2	-0.10915926127563348	-9.220529897992105	0.011558653821313847	0.0909533415447647	True	*
3	VIM	TGFBR1	-0.178598302599506	-55.82425757440747	0.011402779338035716	0.0909533415447647	True	*
2	CLDN1	SNAI2	0.39674853349868316	8.909755594114841	0.012363899042406236	0.09130263908238452	True	*
1	CDH1	CDH1	-0.49487800182467323	-8.974834400478874	0.012188494574930214	0.09130263908238452	True	*
7	SNAI2	TWIST1	-0.1726114745523537	-8.969945056408303	0.012201543354873624	0.09130263908238452	True	*
4	SNAI2	TWIST1	-0.09206759816995931	-9.085520636453216	0.011898572835288857	0.09130263908238452	True	*
4	SNAI2	SNAI2	0.30594542788003026	8.779298271961007	0.012727038270203307	0.09256027832875131	True	*
1	FN1	ITGAV	-0.09078295518732928	-8.599551655832297	0.013253994379089659	0.09495398958153785	True	*
2	CDH1	GATA6	-0.09118909118032974	-8.449184361430147	0.013720194781387482	0.09559086576309085	True	*
1	CDH1	EGFR	-0.16912641412122753	-8.442592975359627	0.013741186953444309	0.09559086576309085	True	*
4	DSP	TGFBR2	0.385258015848573	8.248015227090477	0.014383080886768741	0.09862684036641423	True	*
2	FN1	ITGB1	0.01914642477526153	7.978307740175872	0.01534930551334612	0.09962524553902523	True	*
7	SNAI2	TWIST2	-0.2491122808205016	-7.938561734564425	0.015499825061572183	0.09962524553902523	True	*
1	CDH1	ZEB1	0.0967129508321604	8.00475230346199	0.0152503611635535	0.09962524553902523	True	*
2	VIM	TGFBR1	-0.2576198348705659	-7.79428497010278	0.01606507527484029	0.09962524553902523	True	*
4	CLDN1	SNAI2	0.8420702539447976	7.777580110515275	0.01613249646328115	0.09962524553902523	True	*
7	DSP	ITGAV	-0.24793321553204248	-7.713117537896014	0.01639665499496457	0.09962524553902523	True	*
4	FN1	SNAI2	-0.09417565275549139	-7.911742914904111	0.015602633472880417	0.09962524553902523	True	*
1	SNAI2	SNAI1	-0.2546006330669411	-7.740379201741051	0.0162841610257782	0.09962524553902523	True	*
3	SNAI2	FOXD3	-0.1948736580313794	-42.23011550166668	0.015072201763234152	0.09962524553902523	True	*
1	FN1	SNAI2	-0.10794434351852855	-7.552158702795747	0.017085023942024106	0.10251014365214464	False	ns
3	SNAI2	VIM	-0.020227705192071215	-36.6501127513219	0.017365890931560705	0.10290898329813751	False	ns
1	SNAI2	TWIST2	-0.2510625735620697	-6.991707150886155	0.019849557523815477	0.11560403916219548	False	ns
7	SNAI2	ITGAV	-0.17223884973235995	-6.9663762461621666	0.019989865105129637	0.11560403916219548	False	ns
2	SNAI2	FOXD3	-0.188304040961795	-6.871037041908597	0.02053136656953246	0.11594183474559507	False	ns
1	FN1	TGFBR1	-0.16122425115475691	-6.892414851636639	0.02040806835858194	0.11594183474559507	False	ns
4	VIM	TWIST1	-0.04557791949156905	-6.7788561604261535	0.021075896815954467	0.11763291246114121	False	ns
7	VIM	SNAI1	-0.11507877900319376	-6.667663094462097	0.021761729109978176	0.11899569502093578	False	ns
1	FN1	SNAI1	-0.09909134003028149	-6.659105705503627	0.021815877420504892	0.11899569502093578	False	ns
3	SNAI2	TGFBR1	-0.36998369211446336	-27.419817349294547	0.023207220603216915	0.12108115097330563	False	ns
2	FN1	TWIST2	0.029130748202144424	6.475837565988296	0.023025214377656804	0.12108115097330563	False	ns
1	VIM	TWIST2	-0.1316505708822064	-6.520124297720443	0.022724032197571273	0.12108115097330563	False	ns
1	SNAI2	TGFBR1	-0.22998594668328834	-6.542533190731344	0.022573856354895876	0.12108115097330563	False	ns
2	FN1	TWIST1	0.021415474054525027	6.374635413695654	0.02373607119850703	0.12250875457293951	False	ns
3	VIM	FOXD3	-0.12018530234900571	-25.68333223061815	0.024774758789238422	0.12650940658334514	False	ns
3	FN1	TGFBR2	-0.14923085132579633	-25.37957604736667	0.025070971526280957	0.12667438244857748	False	ns
7	FN1	ZEB2	-0.02656230641409425	-5.993157247444539	0.02672999124664034	0.13193673876857623	False	ns
2	FN1	SNAI2	-0.06575980507295269	-5.937630374035866	0.027211952371018845	0.13193673876857623	False	ns
7	VIM	TWIST1	-0.11116882493066112	-5.944600617984771	0.02715074976026532	0.13193673876857623	False	ns
1	VIM	FOXD3	-0.1451601630112124	-5.944212101990989	0.027154155784962754	0.13193673876857623	False	ns
4	VIM	SNAI1	-0.07482718315882678	-5.871391761026187	0.027803888529226172	0.13213729202008478	False	ns
7	VIM	ZEB2	-0.06726076065616425	-5.899668710874047	0.02754888671706025	0.13213729202008478	False	ns
3	CDH1	TGFBR2	0.7027908012499919	21.186137944276187	0.030026597068993258	0.13315010594125107	False	ns
1	VIM	SNAI1	-0.1838004334252389	-5.6922618011855	0.029503435247167697	0.13315010594125107	False	ns
2	VIM	SNAI1	-0.09238135380953455	-5.646853898365572	0.02995863725328048	0.13315010594125107	False	ns
3	CLDN1	TGFBR2	1.1827338465791009	21.40145627434833	0.02972494299533263	0.13315010594125107	False	ns
3	FN1	SNAI2	-0.0950980317252357	-21.039073899362087	0.03023616989082576	0.13315010594125107	False	ns
4	FN1	SNAI1	-0.02535884367171932	-5.714106589197914	0.02928808004535655	0.13315010594125107	False	ns
1	SNAI2	ITGAV	-0.17744742112911738	-5.7220572694160206	0.029210275157578906	0.13315010594125107	False	ns
4	FN1	ITGAV	-0.06849174792218791	-5.642749993899167	0.03000028811717687	0.13315010594125107	False	ns
4	VIM	SOX9	-0.04541703098875614	-5.568995438519868	0.03076364680365474	0.13371409464778644	False	ns
4	CDH1	CDH1	-0.27810195946270055	-5.554091310981065	0.03092138438730062	0.13371409464778644	False	ns
3	SNAI2	SNAI2	0.2949720859049906	20.31812446262738	0.03130734264330504	0.13417432561416448	False	ns
3	CLDN1	SNAI2	0.7844851499224821	20.100068649331842	0.0316464244418555	0.13442728966451895	False	ns
7	FN1	ITGB1	-0.06118120130662461	-5.37431399519117	0.032921937851200817	0.1366571001715287	False	ns
7	CDH1	SOX9	-0.18979632317649112	-5.341285588310349	0.03331016816681012	0.1366571001715287	False	ns
2	FN1	EGFR	0.049548416215802436	5.402729154443793	0.03259325033384846	0.1366571001715287	False	ns
7	FN1	TWIST2	-0.022408489093910577	-5.360451850811572	0.03308406266691924	0.1366571001715287	False	ns
1	SNAI2	TGFBR2	-0.27965623237484877	-5.228101235109617	0.034693050961859345	0.14112427509908887	False	ns
7	SNAI2	ZEB2	-0.11702244864205302	-5.068494036440851	0.03679140457351671	0.14640710238636473	False	ns
4	SNAI2	SNAI1	-0.09733985496389215	-5.060107217277379	0.036906790393229444	0.14640710238636473	False	ns
2	SNAI2	TGFBR1	-0.3493270553545835	-5.066323428691436	0.03682121680353936	0.14640710238636473	False	ns
2	SNAI2	SNAI1	-0.13175779325459575	-4.899274313574752	0.03922662980703082	0.1491276588601225	False	ns
2	CDH1	SNAI1	-0.11939301375544727	-4.927974937336948	0.038797215244540516	0.1491276588601225	False	ns
4	VIM	SNAI2	-0.13203030918413408	-4.972721040628233	0.03814139453232719	0.1491276588601225	False	ns
2	DSP	TGFBR2	0.05965580550090979	4.873015156746964	0.03962566417999732	0.1491276588601225	False	ns
1	FN1	FOXD3	-0.06769871678863533	-4.896703628596874	0.03926543251790498	0.1491276588601225	False	ns
3	FN1	SNAI1	-0.04035853411353413	-15.987766442316042	0.03976737569603266	0.1491276588601225	False	ns
2	CDH1	TGFBR1	0.28473406313493604	4.9401223367733795	0.03861754706765018	0.1491276588601225	False	ns
1	SNAI2	ITGB1	0.06625702493509647	4.813592842858027	0.04055096019405016	0.14972662225495445	False	ns
2	SNAI2	TWIST2	-0.1608829248858262	-4.8193415898800485	0.040460064119673136	0.14972662225495445	False	ns
4	FN1	EGFR	0.03472213474065735	4.748399838519401	0.041603084486840164	0.15101149839497535	False	ns
4	SNAI2	CDH1	0.08289751500254128	4.715019338491862	0.042157376635263956	0.15101149839497535	False	ns
3	VIM	VIM	-0.3800726326829104	-15.185780743589486	0.041861657616091875	0.15101149839497535	False	ns
2	CLDN1	EGFR	0.18421866006221047	4.718042545349266	0.04210673044220299	0.15101149839497535	False	ns
1	VIM	TGFBR2	-0.12563334196421758	-4.660925963035091	0.04307889325263852	0.15316939823160364	False	ns
3	DSP	FOXD3	-0.28588773199245354	-14.140756595317722	0.044945381895391254	0.15863075963079268	False	ns
2	FN1	ITGAV	-0.03823400384922345	-4.511918745437999	0.0457756013652601	0.1603816690169697	False	ns
1	CDH1	FOXD3	-0.1567859120511009	-4.490001194378097	0.04619302614380954	0.1606713952828158	False	ns
4	CLDN1	CDH1	-0.2437498060017067	-4.4683509709290234	0.04661085562446825	0.16095835035787595	False	ns
3	DSP	TWIST2	-0.25436024193304746	-12.662932013390742	0.0501701583908401	0.16982244110687056	False	ns
2	SNAI2	CDH1	0.1315455169518118	4.291582831634491	0.05023913882744921	0.16982244110687056	False	ns
3	FN1	ITGAV	-0.0654479428165129	-12.800975444796926	0.04963133375410096	0.16982244110687056	False	ns
7	CDH1	CDH1	-0.3810418197787973	-4.183349332929796	0.05266792385190252	0.17678743670568678	False	ns
3	CDH1	SNAI2	0.5311489652767275	11.761512110105635	0.05399750988470946	0.17970863897885703	False	ns
4	SNAI2	ITGAV	-0.08374351791349621	-4.115163661055744	0.054286984691529726	0.17970863897885703	False	ns
1	FN1	TWIST2	-0.05897697633554553	-4.076486194975031	0.055237821446852325	0.1816037965375967	False	ns
1	SNAI2	FOXD3	-0.23852409201793776	-4.004337139705179	0.057077536467330485	0.18637562928107912	False	ns
7	CDH1	ITGAV	-0.15030980976848982	-3.956445444296954	0.05834838443755712	0.18671483020018279	False	ns
3	SNAI2	TGFBR2	-0.4199210764804865	-10.9190829418287	0.05814122089236328	0.18671483020018279	False	ns
3	FN1	ZEB1	-0.007926124979541494	-10.91412306119905	0.0581674961680344	0.18671483020018279	False	ns
7	VIM	ITGB1	-0.08404014221182837	-3.907031222099239	0.05970324660388588	0.18864987530825442	False	ns
2	VIM	FOXD3	-0.11660585304711597	-3.891726950692378	0.06013214775450609	0.18864987530825442	False	ns
7	SNAI2	SOX9	-0.11174685297106413	-3.8944021415371473	0.06005685336340785	0.18864987530825442	False	ns
3	CDH1	TGFBR1	0.7952813870606064	10.479377633037185	0.06056637376332326	0.1887783078337348	False	ns
4	CDH1	GATA6	0.13469942537814547	3.8623642695893112	0.060967666884289305	0.1888030974481217	False	ns
7	DSP	TWIST2	-0.18374205023627488	-3.8412413618037564	0.061579193451226144	0.18947444138838812	False	ns
2	CLDN1	TGFBR1	0.21175691852547648	3.7921355842051447	0.06303572285415036	0.1927206813375298	False	ns
3	FN1	FOXD3	-0.02984131173419549	-9.9816747893751	0.06356675165947505	0.19311418225663307	False	ns
3	DSP	SNAI1	-0.17187188691291422	-9.723526622378674	0.06524273310536238	0.194512496214745	False	ns
2	CLDN1	SOX9	0.06716575661773623	3.721442876612886	0.06522186344007859	0.194512496214745	False	ns
2	DSP	SNAI1	-0.22748585991092604	-3.7293761678939554	0.06497110088521664	0.194512496214745	False	ns
1	CLDN1	TWIST2	-0.1370811441881966	-3.7061822757801326	0.0657081944490758	0.19469094651578014	False	ns
7	DSP	TGFBR2	0.050354043630285915	3.6845241723462063	0.06640747240277148	0.19555574695294667	False	ns
2	CDH1	TGFBR2	0.19724316823663593	3.63250263174012	0.06813176430108449	0.1991151835890914	False	ns
2	CDH1	TWIST1	-0.15460079951521005	-3.6232317897786097	0.06844584435875016	0.1991151835890914	False	ns
3	VIM	TGFBR2	-0.2324365939297259	-9.07945608609102	0.06983503852454467	0.2019326415167557	False	ns
7	DSP	SNAI2	-0.17404684260094164	-3.546992215108885	0.07110999411133541	0.20211991783392663	False	ns
3	VIM	SNAI2	-0.13822358514903926	-8.860371987650094	0.0715474689248526	0.20211991783392663	False	ns
1	SNAI2	TWIST1	-0.15841581970932903	-3.5338556347709322	0.07158413756618236	0.20211991783392663	False	ns
1	CDH1	TWIST1	-0.13460402215636824	-3.5606099207182247	0.07062325986527562	0.20211991783392663	False	ns
7	SNAI2	FOXD3	-0.1371578741832856	-3.4932440523432624	0.0730791617505931	0.20450807849563168	False	ns
7	DSP	TGFBR1	0.10912045069669137	3.4878247752216662	0.07328206146093469	0.20450807849563168	False	ns
2	VIM	SNAI2	-0.14716133191901007	-3.4709401123855605	0.07391946645336707	0.20482826967607676	False	ns
3	SNAI2	TWIST1	-0.15256295843565093	-8.535062417404577	0.07425024775757783	0.20482826967607676	False	ns
7	SNAI2	SNAI1	-0.1375625600722573	-3.4486678741170835	0.07477255521064724	0.20509043714920386	False	ns
1	FN1	EGFR	-0.05038065520152312	-3.431349455717807	0.07544574334481916	0.20576111821314316	False	ns
7	CLDN1	FOXD3	-0.06277678786443565	-3.40155591930008	0.07662445722974788	0.20779513825016374	False	ns
3	CLDN1	CDH1	-0.17775493535957398	-8.17502621173007	0.07748876794277516	0.2089584753513038	False	ns
1	VIM	EGFR	-0.12481069647865499	-3.3601977529439777	0.07830513262383745	0.2099802439074971	False	ns
7	CDH1	SNAI1	-0.13631745394872521	-3.3329861625046404	0.07944000964780408	0.21184002572747754	False	ns
2	FN1	SOX9	0.043963288493533925	3.2733511069723873	0.08201125735739452	0.21748841730137775	False	ns
7	VIM	CDH1	-0.05996799675587248	-3.246224036327533	0.0832205551856854	0.21948278290730217	False	ns
4	VIM	TWIST2	-0.08415684521619887	-3.2102252827494935	0.08486522199039792	0.221387535627125	False	ns
7	DSP	FOXD3	-0.1705647960318962	-3.212981464909415	0.08473766086721381	0.221387535627125	False	ns
4	SNAI2	ZEB2	0.09030307151964663	3.160944307974552	0.08719325558810409	0.2250148531305912	False	ns
7	CLDN1	VIM	0.28435230062406713	3.1683597676902093	0.08683714738422757	0.2250148531305912	False	ns
4	SNAI2	TWIST2	-0.15046098067687266	-3.1378104193226344	0.08831773029043066	0.22563740028478987	False	ns
7	DSP	SOX9	-0.1398013586911982	-3.1176472850289487	0.08931480427939599	0.22563740028478987	False	ns
7	CLDN1	GATA6	0.19949783005575028	3.1279186660826523	0.0888048805148869	0.22563740028478987	False	ns
3	VIM	SOX9	-0.01707244461920528	-7.118509603373061	0.08885018843805546	0.22563740028478987	False	ns
3	CDH1	TWIST1	-0.13813200237719775	-7.007785793816895	0.09023544673390284	0.22676970906949406	False	ns
4	VIM	GATA6	-0.007739869298216589	-3.0737290226699945	0.09154301304281899	0.22854098698315398	False	ns
7	VIM	SOX9	-0.08363944203000907	-3.0669786161165944	0.0918925218494765	0.22854098698315398	False	ns
1	DSP	ITGAV	-0.08896446484572436	-3.0170902032946967	0.09453558910572435	0.23034052167892227	False	ns
3	VIM	ZEB2	0.028363235325398972	6.71414282371676	0.09412580333628547	0.23034052167892227	False	ns
3	VIM	TWIST2	-0.13834829938262586	-6.768967703032378	0.09337436679865685	0.23034052167892227	False	ns
3	CLDN1	SNAI1	-0.18203461099240315	-6.717617681372574	0.09407782032112107	0.23034052167892227	False	ns
7	SNAI2	ITGB1	-0.09071787527566315	-3.0081407563188383	0.09502117011469585	0.23035435179320207	False	ns
1	DSP	SNAI2	0.1940877725206734	2.990556987153989	0.0959856408220969	0.23152315374174126	False	ns
1	VIM	ZEB1	0.034346832850198454	2.911727131685533	0.10048529742007985	0.23996488936138471	False	ns
2	VIM	EGFR	0.1621642093841369	2.9191939956912787	0.10004637200102608	0.23996488936138471	False	ns
1	VIM	GATA6	-0.06985804980560974	-2.885229874224952	0.10206515626540345	0.24133633008568303	False	ns
3	SNAI2	TWIST2	-0.21446749497380624	-6.202715263158089	0.10176004641115229	0.24133633008568303	False	ns
1	SNAI2	VIM	-0.037104602836921734	-2.8636130606466463	0.10338026653838486	0.24206111189475482	False	ns
1	DSP	TGFBR2	0.17420090688533077	2.869643990649107	0.10301095393446473	0.24206111189475482	False	ns
1	DSP	TWIST2	-0.29441205163846185	-2.834354951654038	0.10519884121734208	0.24393264063930392	False	ns
2	DSP	FOXD3	-0.2841209094937061	-2.8215553754239235	0.10600868674307411	0.24393264063930392	False	ns
3	SNAI2	SNAI1	-0.21332186304204287	-5.9381240349224536	0.10621233727836359	0.24393264063930392	False	ns
2	CDH1	SOX9	-0.11818470194763646	-2.829373258398756	0.10551299426569256	0.24393264063930392	False	ns
7	FN1	VIM	-0.02046337932421558	-2.782746311398332	0.1085188274661993	0.24804303420845555	False	ns
4	VIM	ZEB1	0.03771983607471551	2.742716545411875	0.11119687795223154	0.2517665161182601	False	ns
1	CDH1	ITGB1	0.13135346104385856	2.7476281156190954	0.11086329536988297	0.2517665161182601	False	ns
7	DSP	ZEB2	-0.18895807792632002	-2.686049196600544	0.11515014246845377	0.258280693387186	False	ns
3	CDH1	CDH1	-0.43292281593726095	-5.484345922205766	0.11481807736526103	0.258280693387186	False	ns
1	CDH1	SNAI1	-0.20410696000975678	-2.6635107982284123	0.11677761459728915	0.2607128139846455	False	ns
1	DSP	TGFBR1	0.2674736173994775	2.654858052373505	0.11741102280963578	0.26091338402141284	False	ns
1	VIM	SNAI2	-0.07458885804556416	-2.635311953012212	0.11885975534791204	0.2629155878663492	False	ns
4	FN1	GATA6	-0.0196975808723884	-2.5576401837248848	0.12487159300771586	0.27244711201683464	False	ns
1	CDH1	TWIST2	-0.16096935190367803	-2.5620114072309246	0.12452206830355456	0.27244711201683464	False	ns
2	CDH1	VIM	0.08080666002703601	2.5614820610843005	0.12456432206296192	0.27244711201683464	False	ns
3	VIM	SNAI1	-0.13052160014525993	-4.925955819391958	0.12750509954396433	0.27693415285566914	False	ns
4	SNAI2	FOXD3	-0.0681265072592968	-2.514087573106573	0.12843028496778622	0.27768710263305124	False	ns
1	DSP	FOXD3	-0.26807626492063674	-2.502720158723777	0.12938241890257993	0.27849130526115856	False	ns
4	CDH1	ITGB1	0.22501301842523577	2.4414257610002745	0.13469000602705047	0.27987533719906593	False	ns
1	SNAI2	EGFR	-0.1872469129553546	-2.452117543951719	0.13374260925871223	0.27987533719906593	False	ns
1	DSP	SNAI1	-0.22994681953916096	-2.451165201734161	0.13382661905252122	0.27987533719906593	False	ns
4	CLDN1	VIM	0.14371089864762285	2.483109257374888	0.13104833493950815	0.27987533719906593	False	ns
1	VIM	TWIST1	-0.09115829238252014	-2.4655290631919	0.1325672882618414	0.27987533719906593	False	ns
4	SNAI2	SOX9	-0.06980428793313746	-2.4610169776312727	0.13296109392860891	0.27987533719906593	False	ns
1	VIM	TGFBR1	-0.05214724510795029	-2.4427103585415004	0.13457568527581695	0.27987533719906593	False	ns
7	SNAI2	CDH1	-0.11643472135763124	-2.447096607845191	0.13418635415787497	0.27987533719906593	False	ns
3	FN1	SOX9	0.030003686617214254	4.609939584479995	0.13599030395757739	0.2813592495674015	False	ns
1	VIM	SOX9	-0.08563043472082343	-2.388479429304686	0.1395218187928622	0.287426922835081	False	ns
2	VIM	ZEB2	0.07984442527641365	2.360546348762144	0.14216829324648858	0.2892392335558656	False	ns
4	SNAI2	EGFR	0.06758272289662308	2.3544281159625773	0.1427572294749615	0.2892392335558656	False	ns
2	VIM	TWIST1	-0.05011609716027921	-2.3538622324048695	0.14281187156820865	0.2892392335558656	False	ns
1	FN1	ITGB1	0.03572525319823686	2.3540135825934616	0.14279725425656142	0.2892392335558656	False	ns
4	VIM	CDH1	0.05572725780095106	2.3373006004612837	0.1444239803672349	0.2903176616267562	False	ns
4	CDH1	ZEB1	0.18122345337444543	2.323731073716294	0.14576365927510052	0.2903176616267562	False	ns
4	CLDN1	GATA6	0.2451872790845563	2.3287805545267224	0.1452631397475561	0.2903176616267562	False	ns
2	SNAI2	GATA6	-0.05970934312226345	-2.332667646565026	0.14487945682328485	0.2903176616267562	False	ns
7	CDH1	ZEB2	-0.16015229835235648	-2.3066640559745166	0.1474731400392232	0.290549113047375	False	ns
2	CLDN1	TGFBR2	0.18085453997442305	2.310175610283963	0.1471191588925269	0.290549113047375	False	ns
3	CDH1	SNAI1	-0.1570090377412712	-4.228288219891279	0.1478455109609006	0.290549113047375	False	ns
4	VIM	ZEB2	0.04571466461513962	2.2984956995978867	0.14830110978459765	0.290549113047375	False	ns
3	VIM	ITGAV	-0.07717428249390232	-4.190920095414606	0.14911627613363135	0.2909585875778173	False	ns
2	FN1	CDH1	0.015157803831645854	2.272679793011183	0.15096043753603564	0.29100807235862286	False	ns
7	VIM	GATA6	-0.044656557250335044	-2.274296637849176	0.15079196335261844	0.29100807235862286	False	ns
4	FN1	ITGB1	0.030727144669877002	2.2761882683112926	0.15059518531947735	0.29100807235862286	False	ns
3	DSP	GATA6	-0.121988907741557	-4.101177460362969	0.1522574897093734	0.29233438024199687	False	ns
2	SNAI2	ZEB2	0.10046873248527728	2.2238243187899687	0.15617572949377226	0.29776702706765956	False	ns
4	DSP	TWIST2	-0.13277391735324118	-2.2224345136304535	0.1563276892105213	0.29776702706765956	False	ns
4	DSP	SNAI2	0.21095696738796876	2.1647198269695154	0.1628213941983984	0.30769397328831194	False	ns
3	CLDN1	ZEB2	0.1405077152027603	3.829038600991448	0.16262854723418674	0.30769397328831194	False	ns
2	CDH1	FOXD3	-0.1779959939738642	-2.1380199850436363	0.16595064886357783	0.31116290234788946	False	ns
7	FN1	GATA6	-0.020034900132093213	-2.1379955686587055	0.16595354791887437	0.31116290234788946	False	ns
3	SNAI2	GATA6	-0.13224178643557666	-3.706265129619378	0.16777344183830917	0.31335117541785373	False	ns
7	FN1	ZEB1	0.009063568267520654	2.101088677726468	0.17041577499469007	0.3170526046412839	False	ns
2	CDH1	TWIST2	-0.07429568623059997	-2.094498744305288	0.17122966702935136	0.31718296876873014	False	ns
3	DSP	TGFBR2	0.1811204738524697	3.6150280612615573	0.17180744141639548	0.31718296876873014	False	ns
4	DSP	SOX9	-0.07886385136830522	-2.0714315649248465	0.17412055142990443	0.3199403699124888	False	ns
1	VIM	ITGB1	0.025104147073542943	2.062164043409698	0.1753006610145512	0.3199403699124888	False	ns
4	SNAI2	ITGB1	0.0844137316647053	2.065524856813787	0.1748714508856728	0.3199403699124888	False	ns
3	CDH1	GATA6	-0.12318107119952168	-3.4215487738895356	0.18102011171751503	0.32912747585002733	False	ns
4	CLDN1	FOXD3	-0.19545292719091933	-2.00499685731181	0.18282512852098584	0.331055495569535	False	ns
3	FN1	GATA6	-0.017576120529458422	-3.373480025724749	0.18345992046145065	0.331055495569535	False	ns
3	SNAI2	ITGAV	-0.11502501280994162	-3.346397179490998	0.18486291841236763	0.3323378308536946	False	ns
2	DSP	GATA6	-0.10343661408231099	-1.98358827982217	0.1857552154229949	0.3326959082202893	False	ns
7	CDH1	GATA6	0.10909571569770765	1.969581294287515	0.18770659068549717	0.3349411283607384	False	ns
2	DSP	TWIST2	-0.25461048515306345	-1.9413793407553022	0.1917199207957483	0.34083541474799695	False	ns
4	CLDN1	ZEB1	-0.08239581766495267	-1.9223214744014552	0.19449737898995445	0.341802590879151	False	ns
2	FN1	FOXD3	-0.01330986746982817	-1.9164084255839515	0.19537008000549091	0.341802590879151	False	ns
3	DSP	VIM	-0.0658630645078563	-3.1764959124228036	0.19416270467769647	0.341802590879151	False	ns
3	VIM	TWIST1	-0.10822626633227292	-3.147786585239107	0.19582440102451357	0.341802590879151	False	ns
3	DSP	ZEB2	0.04380201558177146	3.195562352852498	0.19307415676554926	0.341802590879151	False	ns
2	CLDN1	ITGB1	0.09828521993147177	1.8660866870324295	0.20301301916391024	0.351412093942243	False	ns
1	CLDN1	ITGB1	0.46319553727747625	1.8685893052120046	0.20262359035160188	0.351412093942243	False	ns
7	FN1	SNAI1	-0.03560525544701858	-1.8627987134554957	0.2035261710748824	0.351412093942243	False	ns
4	DSP	VIM	0.07900724628690468	1.832093836296204	0.2084025082068118	0.358541949603117	False	ns
1	CDH1	SOX9	-0.10394741990684048	-1.806548081302628	0.21257821330625853	0.3595280248578803	False	ns
7	VIM	FOXD3	-0.051317143770183156	-1.8011797217877437	0.21346976475936644	0.3595280248578803	False	ns
3	CLDN1	SOX9	0.08725865502689242	2.884311837875393	0.21246213769538363	0.3595280248578803	False	ns
7	CDH1	VIM	0.1058277561989388	1.8071926340422606	0.21247150012651603	0.3595280248578803	False	ns
1	SNAI2	SOX9	-0.10033576415258337	-1.816003939207841	0.21101976263075292	0.3595280248578803	False	ns
2	FN1	VIM	-0.005404260837262294	-1.8013734153643377	0.21343751124835555	0.3595280248578803	False	ns
2	VIM	GATA6	-0.047123345544521356	-1.7887393475714972	0.21555486288130837	0.36177039924135673	False	ns
3	CLDN1	ITGB1	0.31787039544589213	2.8094210228443077	0.21769937905028644	0.3640507094765222	False	ns
4	VIM	FOXD3	-0.031095073496161574	-1.7718407373843592	0.2184304256859133	0.3640507094765222	False	ns
3	FN1	CDH1	-0.009735994217764702	-2.7117055105647565	0.22491713656139953	0.3713467618283753	False	ns
4	DSP	ITGB1	0.3278674713917363	1.7292637729744875	0.22590261344559495	0.3713467618283753	False	ns
3	DSP	TWIST1	-0.19423383578070297	-2.720847896645553	0.22422244505925204	0.3713467618283753	False	ns
1	FN1	GATA6	-0.029843599743115984	-1.7302679394566285	0.2257225555625692	0.3713467618283753	False	ns
3	DSP	SNAI2	0.08494961247842994	2.687083992722554	0.22680868869361198	0.371563722091924	False	ns
4	DSP	EGFR	0.08537019322047008	1.7188647870990483	0.2277783617148638	0.3718830395344715	False	ns
4	CLDN1	ITGB1	0.3277627770890697	1.7072712995217327	0.2298936462933601	0.3740642380366537	False	ns
2	FN1	ZEB1	0.02319838304159379	1.6914366005682575	0.2328243680956711	0.3775530293443315	False	ns
7	DSP	VIM	-0.0205209023474408	-1.6870930689631116	0.2336367781942285	0.3775947930411774	False	ns
7	CLDN1	ZEB1	0.060305328808510715	1.6781377551656766	0.2353234506128521	0.3790444842086208	False	ns
7	CDH1	ITGB1	-0.06614614437078294	-1.6613015192615637	0.2385375172141629	0.38293648248427486	False	ns
4	FN1	VIM	-0.024675782624970652	-1.6514965973438243	0.24043556080732528	0.38469689729172046	False	ns
3	VIM	ZEB1	-0.020785600037935042	-2.4836454184631056	0.24368211513160146	0.38859606399723823	False	ns
7	CDH1	FOXD3	-0.03480038787926668	-1.6295117442262514	0.2447629962872789	0.3890272788671983	False	ns
3	CDH1	ZEB1	0.03159177711633794	2.430222144549052	0.24851590945318341	0.3936885694307856	False	ns
3	DSP	CDH1	0.06961632026693268	2.316700081469777	0.259415198153214	0.4096029444524432	False	ns
1	FN1	VIM	-0.023433250642502665	-1.5454935809223351	0.2622543456439908	0.4127281505216905	False	ns
4	FN1	SOX9	0.017594583884116714	1.5290039620519313	0.2658730124548891	0.41697885956516534	False	ns
3	VIM	GATA6	-0.07839674170071878	-2.242771938049792	0.2670109335153493	0.41697885956516534	False	ns
1	CDH1	ITGAV	-0.03839031433537515	-1.5214073898810478	0.2675614348876478	0.41697885956516534	False	ns
7	CLDN1	CDH1	-0.09318777767419945	-1.5075285422347628	0.27068142411351565	0.4204759986229369	False	ns
7	DSP	TWIST1	-0.12785813663290843	-1.496704757923308	0.2731466397516211	0.4229367325186391	False	ns
7	CLDN1	ITGAV	-0.07997085944199002	-1.4645682294984865	0.2806347880814203	0.43120432703789685	False	ns
1	CLDN1	SNAI1	0.08140896263405915	1.462265702346502	0.2811811549226286	0.43120432703789685	False	ns
1	DSP	TWIST1	-0.15438601187165268	-1.4623768024629216	0.28115476133556067	0.43120432703789685	False	ns
2	VIM	CDH1	0.04735024305917628	1.4561399340993428	0.2826412494166621	0.432063056433114	False	ns
3	SNAI2	ZEB2	0.02413448952736811	2.059315564179259	0.28779030778243436	0.4385376118589476	False	ns
2	CDH1	EGFR	0.1525987334054396	1.4215482371934989	0.29106666423436695	0.44118233368833404	False	ns
4	DSP	FOXD3	-0.06144381953759642	-1.4157445743559682	0.2925107764226765	0.44118233368833404	False	ns
3	SNAI2	ZEB1	-0.0565467031094745	-2.015527471357798	0.293202425930372	0.44118233368833404	False	ns
7	FN1	TWIST1	-0.018347521533835176	-1.415687264733609	0.2925250810158698	0.44118233368833404	False	ns
4	DSP	SNAI1	-0.06239325111749235	-1.4053637883025538	0.295116078526668	0.442674117790002	False	ns
1	CLDN1	ZEB1	0.05917508043884481	1.3995649685068385	0.296583964667942	0.44349004062496006	False	ns
7	FN1	FOXD3	0.00875774995044878	1.3882036565594658	0.299486217281727	0.44525374560005015	False	ns
2	SNAI2	EGFR	0.15001714296012195	1.3876884164962617	0.29961866631003375	0.44525374560005015	False	ns
2	CLDN1	FOXD3	-0.07251184779215446	-1.3827205325225573	0.3008994438690572	0.4457769538800847	False	ns
2	VIM	ITGAV	-0.045298734872268785	-1.371898459815329	0.3037129656070683	0.4473508637787291	False	ns
3	CDH1	FOXD3	-0.157052104019888	-1.9327666189952268	0.3039636762339579	0.4473508637787291	False	ns
7	CLDN1	TWIST1	0.16687719821450578	1.3679110561887953	0.30475777594925924	0.4473508637787291	False	ns
3	FN1	TWIST1	-0.013965083547497937	-1.9191020600772992	0.30581094276929305	0.44752820893067274	False	ns
1	CLDN1	ZEB2	0.024802302257890017	1.3438558831592762	0.31115543597182227	0.4536988895746792	False	ns
3	SNAI2	SOX9	-0.055676521688083784	-1.8749896080949349	0.31191798658259196	0.4536988895746792	False	ns
4	VIM	ITGB1	0.031148283839361652	1.3199936731775535	0.31766489350634364	0.46066208121765845	False	ns
3	CDH1	TWIST2	-0.09423661226405088	-1.8281843705845953	0.31864725399172755	0.4606948250482808	False	ns
2	FN1	SNAI1	-0.007177389811467882	-1.3077039339801382	0.32108214189665196	0.4628211054366155	False	ns
4	CDH1	TWIST1	0.030724260590282423	1.3025557819909814	0.3225268738206474	0.4635116749518286	False	ns
1	CLDN1	FOXD3	-0.13818650871006363	-1.294908654517181	0.3246874609564232	0.4639008093580036	False	ns
1	SNAI2	GATA6	-0.07061847345273822	-1.2947567146508148	0.3247305665506025	0.4639008093580036	False	ns
7	DSP	GATA6	-0.01557963210792652	-1.2511516558016098	0.33739148184953593	0.4805576002604666	False	ns
4	CDH1	TWIST2	0.10313567592207125	1.2456845034695478	0.3390203372247208	0.48144899960907095	False	ns
7	CLDN1	SNAI1	-0.0495575724113344	-1.2312074326500237	0.34337907780536614	0.48620046414919094	False	ns
4	DSP	GATA6	0.0459518479231314	1.1999317237593792	0.35302476391717397	0.494101420164425	False	ns
2	FN1	GATA6	-0.007185606716909439	-1.2025500271498304	0.35220507625113817	0.494101420164425	False	ns
2	DSP	SOX9	-0.11103097679970934	-1.2060105566335255	0.3511251622670821	0.494101420164425	False	ns
7	SNAI2	VIM	-0.0602848715266427	-1.1997662592892855	0.3530766398258287	0.494101420164425	False	ns
1	CLDN1	VIM	-0.13255060163621246	-1.191408660205746	0.35570860375682634	0.4951655159484545	False	ns
7	CLDN1	ZEB2	-0.16531944860667502	-1.1907935614170608	0.35590322006112796	0.4951655159484545	False	ns
2	CDH1	ITGB1	0.022721302746108174	1.1861531416147755	0.3573754802853216	0.4951655159484545	False	ns
2	DSP	TWIST1	-0.15882142464344284	-1.1843063296506409	0.35796340423773687	0.4951655159484545	False	ns
4	DSP	CDH1	0.06060667922612011	1.1532179874189015	0.36803205941889316	0.5076304267846803	False	ns
7	FN1	CDH1	-0.007188113892193482	-1.1428328849723546	0.37146870962264433	0.5109025232632358	False	ns
2	DSP	SNAI2	0.13816621184917272	1.1346558176854333	0.3742008426580006	0.5131897270738294	False	ns
4	DSP	ITGAV	-0.034017284458867286	-1.113939425734572	0.3812269788405832	0.5213360394401139	False	ns
4	CLDN1	TWIST2	-0.08066368602970438	-1.109139717585861	0.38287639027272524	0.5221041685537163	False	ns
7	SNAI2	GATA6	-0.062390945355450395	-1.1039999923491295	0.3846517132085334	0.5230391567708103	False	ns
2	FN1	ZEB2	0.007225209436551466	1.0844962134631215	0.39147452255480897	0.5271062568435343	False	ns
2	CLDN1	ITGAV	0.0725382617784762	1.0860306988506077	0.3909327667064231	0.5271062568435343	False	ns
4	FN1	ZEB2	0.00824883292407126	1.0909493153076766	0.3892019626067955	0.5271062568435343	False	ns
1	CLDN1	CDH1	0.05802514687219313	1.082910447833678	0.39203527852737863	0.5271062568435343	False	ns
1	SNAI2	ZEB2	-0.01907390237276028	-1.0613140398684588	0.3997633532574044	0.5359955574400953	False	ns
2	CLDN1	CDH1	-0.0166799768854491	-1.0459668947151723	0.40535947423958063	0.5419848123537568	False	ns
4	CDH1	ZEB2	0.07201290818726483	1.0274185677897139	0.4122401075852349	0.5496534767803132	False	ns
4	FN1	ZEB1	0.011223897759001214	1.0232245673734737	0.4138138537175948	0.5502234066051123	False	ns
3	CLDN1	ZEB1	-0.13050681233605857	-1.3046382250997004	0.4163335665021935	0.5520445080692069	False	ns
1	DSP	EGFR	-0.12007922807056286	-1.012103593276688	0.41801917273291767	0.5527526251013788	False	ns
3	CLDN1	TWIST2	0.05285324792330928	1.2897143337870056	0.4198751711649594	0.5536815443933532	False	ns
4	CDH1	ITGAV	-0.020334577613238976	-1.0024060378652206	0.4217247599050622	0.55403352521548	False	ns
7	CDH1	ZEB1	0.034384102399092925	1.0005175871432823	0.4224505629768035	0.55403352521548	False	ns
1	DSP	SOX9	-0.0886737084150765	-0.9865033818300644	0.4278797425667541	0.5596247314224577	False	ns
3	DSP	ITGB1	0.10674384442949651	1.251025239478696	0.42929884497448556	0.5599550151841116	False	ns
7	DSP	EGFR	0.05734925668229965	0.9602203459914069	0.438268109116429	0.5701048573872247	False	ns
7	CLDN1	ITGB1	0.11379052211676792	0.952105434665942	0.4415304161227267	0.5717553710554952	False	ns
7	DSP	CDH1	-0.09440691572901438	-0.9511425120754522	0.4419192555449766	0.5717553710554952	False	ns
2	CDH1	ITGAV	0.028028663166780914	0.9321807384255868	0.4496514735809696	0.5801954497818962	False	ns
2	DSP	ZEB1	-0.10409260859966558	-0.91777104496147	0.4556238217154497	0.5851010817652854	False	ns
3	CLDN1	FOXD3	-0.05981862894897952	-1.1491439962496646	0.45589125954211823	0.5851010817652854	False	ns
4	CLDN1	ZEB2	-0.04826306692797613	-0.8928146712927443	0.46616638018332424	0.5951060172553075	False	ns
1	CDH1	GATA6	-0.04669878933592178	-0.8937181398367128	0.4657802898168032	0.5951060172553075	False	ns
7	CLDN1	TWIST2	0.08852962075174113	0.8885134213000325	0.46800907135018344	0.5958736186951937	False	ns
3	CDH1	ITGB1	0.15675793723834636	1.10103582892655	0.46940942516177875	0.5960754605228936	False	ns
4	CDH1	SNAI1	-0.0439006629891879	-0.8748202201282202	0.4739259644503645	0.5986433235162499	False	ns
4	DSP	ZEB2	0.054892126082579325	0.8766653630264448	0.47312416852752304	0.5986433235162499	False	ns
4	CDH1	EGFR	-0.013008974250904734	-0.8699216280969646	0.4760614395642878	0.5997624435455595	False	ns
4	DSP	ZEB1	0.06493320809091056	0.8594320406879504	0.4806676446389996	0.6039802864573817	False	ns
2	VIM	ITGB1	0.020799590287347302	0.8547640071300167	0.48273216582649814	0.6049907039078828	False	ns
7	SNAI2	ZEB1	-0.015780659522088125	-0.8321311837567341	0.4928708271588621	0.6160885339485775	False	ns
1	CDH1	ZEB2	-0.03028115943337113	-0.8231616827847337	0.49694822065042243	0.619571807564163	False	ns
1	DSP	GATA6	-0.08230409215046065	-0.8050278192050825	0.505295142056547	0.6281327761824533	False	ns
3	DSP	ZEB1	-0.02717170515449207	-0.975972957827991	0.5077406607474831	0.6281327761824533	False	ns
3	CLDN1	EGFR	-0.13172643856861685	-0.9764464121246084	0.5075863276033912	0.6281327761824533	False	ns
1	VIM	ZEB2	-0.016768865460658734	-0.7862868941986498	0.5140677499643863	0.6343252441719934	False	ns
1	CDH1	VIM	0.03210940073173229	0.782545933776552	0.5158367531721256	0.6348760039041547	False	ns
7	FN1	SOX9	0.01378329907430551	0.765770444204557	0.5238427653920821	0.6430806327063924	False	ns
4	FN1	TWIST2	0.012339817714778198	0.7621650026035528	0.5255791215519643	0.6435662712881195	False	ns
7	CDH1	TWIST1	-0.058302927281279594	-0.7403361492885071	0.5362104861542671	0.6549135708754408	False	ns
1	SNAI2	ZEB1	0.02916203060723987	0.7218958667927979	0.5453506009330757	0.6643865189032395	False	ns
3	CLDN1	ITGAV	0.08141320706014675	0.8545850544567213	0.5498143857303546	0.668128873798912	False	ns
4	FN1	CDH1	0.016477006956848592	0.7084137993409725	0.5521254665173196	0.6692429897179633	False	ns
1	CLDN1	EGFR	-0.14248272879624327	-0.6956840566226248	0.558593904666584	0.6747217170193562	False	ns
2	CDH1	ZEB2	0.0482491719102728	0.6939962610231635	0.5594567570285496	0.6747217170193562	False	ns
1	CLDN1	TWIST1	-0.07050466156698214	-0.6852987996219535	0.5639225452097469	0.6784030619064625	False	ns
3	DSP	ITGAV	-0.10607962633712999	-0.7986836482320603	0.5709578882699298	0.6851494659239157	False	ns
3	DSP	SOX9	-0.04986946659491568	-0.7901870084207889	0.5742740851089906	0.6874103761903129	False	ns
2	CLDN1	TWIST2	-0.050620074863028774	-0.6615759656664776	0.5762681330044028	0.688081352841078	False	ns
1	CLDN1	ITGAV	0.0748323218394254	0.6533036243767824	0.5806297958192079	0.6915689875762278	False	ns
3	VIM	ITGB1	-0.040966028586073726	-0.751475797973817	0.5897336022363395	0.7006735868154529	False	ns
4	SNAI2	VIM	-0.02628854801199765	-0.6289226595204278	0.5936547454029912	0.7035908093665081	False	ns
3	CLDN1	TWIST1	-0.024596522248770528	-0.7320883641319884	0.5976952876303798	0.7054574432933679	False	ns
3	CDH1	EGFR	-0.07530173750986359	-0.7309457762560462	0.5981691237925015	0.7054574432933679	False	ns
2	SNAI2	VIM	0.0216219800638741	0.6141279173433315	0.6016816963702307	0.7078608192590949	False	ns
2	SNAI2	TWIST1	-0.03788377868045014	-0.6004704287099007	0.6091738025938576	0.7149228001101507	False	ns
7	CDH1	TWIST2	-0.020287415493416606	-0.5898818119876922	0.6150364526595742	0.7200426762843796	False	ns
1	FN1	TWIST1	-0.01894165470078456	-0.5837657808250518	0.6184441608545304	0.7222705528228092	False	ns
1	DSP	ZEB1	0.0382917855246862	0.5808220198838255	0.6200899292297123	0.7224348690054901	False	ns
2	DSP	TGFBR1	0.04626487809119904	0.5771458731923912	0.6221502287683939	0.7230801690286417	False	ns
2	CDH1	ZEB1	0.045514613927515636	0.5455074881395935	0.6401135091039025	0.7421605902653942	False	ns
3	VIM	CDH1	0.006276344926593138	0.621053512708067	0.6461945145262389	0.7438210239150951	False	ns
4	CLDN1	SNAI1	-0.07165831903483165	-0.5401049017202538	0.6432220747165562	0.7438210239150951	False	ns
4	CLDN1	ITGAV	0.05900051078453764	0.536542818596529	0.6452781533496401	0.7438210239150951	False	ns
1	FN1	ZEB1	0.009394191901401864	0.527510064669841	0.6505150703885191	0.7470029516423186	False	ns
2	CLDN1	VIM	-0.04296519611128204	-0.5183314364513293	0.6558703231803453	0.7513550241684147	False	ns
3	SNAI2	ITGB1	-0.03841376774360724	-0.5810831940362879	0.6648872073088457	0.7598541572847578	False	ns
3	FN1	ITGB1	-0.008132401859876955	-0.5777927940047728	0.6664554171185063	0.7598541572847578	False	ns
4	CLDN1	TWIST1	0.08049709188324974	0.49081369849699596	0.6721270242007291	0.7645046720766587	False	ns
7	CLDN1	SOX9	-0.030668002342622583	-0.4827750876834281	0.6769323227619304	0.7681501534887153	False	ns
1	FN1	CDH1	0.01101542980815539	0.46775254216113143	0.6859796323661451	0.7747534671429404	False	ns
7	DSP	ITGB1	-0.033233546870658597	-0.46967578701657975	0.6848165106346706	0.7747534671429404	False	ns
4	CLDN1	EGFR	-0.09930935740928616	-0.45485466247902373	0.693816322152102	0.7817648700305375	False	ns
2	SNAI2	ITGB1	0.02813579160585863	0.4516524051740613	0.6957717580320889	0.7821321870149947	False	ns
4	DSP	TWIST1	0.013828958864930761	0.4476562160395602	0.6982174059452395	0.7830475580694275	False	ns
3	CLDN1	VIM	0.019156082287721407	0.49219935009569016	0.7088179861040518	0.7930830613751628	False	ns
1	SNAI2	CDH1	0.02453969383421992	0.4235691065960297	0.7130840256247655	0.7960007727904358	False	ns
2	DSP	ITGAV	-0.04898900852953971	-0.40309854737802775	0.7258840314656718	0.8084091301705858	False	ns
4	CDH1	SOX9	-0.029311649097325355	-0.3937026514339163	0.731808800171534	0.8131208890794822	False	ns
3	SNAI2	EGFR	-0.03200607537251578	-0.41967571089852207	0.7470376709216489	0.8281249007907424	False	ns
3	DSP	EGFR	0.07985641987497327	0.4067741108978237	0.7540531219158313	0.8320586172864345	False	ns
7	DSP	ZEB1	-0.01652874619185346	-0.35904927242303386	0.7539208889393044	0.8320586172864345	False	ns
3	CDH1	SOX9	-0.044706134400690295	-0.3920669984828888	0.7621277024527483	0.839039672425044	False	ns
2	DSP	VIM	0.038838321080972474	0.3307783392535925	0.7722511889276814	0.8482392921860117	False	ns
1	CLDN1	SOX9	-0.037261655899828355	-0.32237209951082735	0.7777496531184789	0.8523283869791549	False	ns
2	CLDN1	SNAI1	-0.010552905944889966	-0.2827747547416008	0.8039291733838517	0.8790113968661705	False	ns
2	SNAI2	ZEB1	0.020228850722650658	0.27896489534631613	0.8064712699407878	0.8797868399354049	False	ns
3	SNAI2	CDH1	0.014037731405953609	0.296037448625609	0.8167697057201369	0.886989725668927	False	ns
1	CLDN1	GATA6	0.0062428957330473945	0.2650176984581118	0.815810393654259	0.886989725668927	False	ns
3	FN1	TWIST2	-0.00340352476739634	-0.2922353275580019	0.8189974714788608	0.8874013234985398	False	ns
7	CDH1	EGFR	-0.05033679523323212	-0.2561398253827848	0.821781330688863	0.8884122493933654	False	ns
3	FN1	ZEB2	-0.001255659000778574	-0.26177732231303646	0.8370048902239243	0.901685034176738	False	ns
4	FN1	FOXD3	0.0023801736256910864	0.22708380776539935	0.8414583733942604	0.901685034176738	False	ns
3	CLDN1	GATA6	-0.01743439374657898	-0.25996674556963445	0.8380840945517894	0.901685034176738	False	ns
2	VIM	ZEB1	0.007117861897096224	0.2269158390778937	0.8415726985649554	0.901685034176738	False	ns
1	FN1	ZEB2	-0.004245102582534838	-0.21556253420846427	0.8493147004408117	0.9059356804701991	False	ns
2	VIM	SOX9	-0.006018968023579545	-0.21651375502344605	0.8486649616519462	0.9059356804701991	False	ns
7	SNAI2	EGFR	-0.006440721079261372	-0.1968530790200279	0.8621330702242292	0.9175695647619292	False	ns
4	CLDN1	SOX9	-0.016867285003593243	-0.1918433391672899	0.8655774531271601	0.9191972953562761	False	ns
2	DSP	EGFR	0.03766849742989986	0.18415435343838324	0.8708733682671167	0.9227797279651568	False	ns
2	DSP	ITGB1	-0.01127670757394327	-0.17865272041187882	0.8746695284212772	0.9247607348947424	False	ns
2	CLDN1	TWIST1	-0.012073632136017974	-0.1625000694650972	0.8858462217200755	0.9304292919598168	False	ns
2	SNAI2	ITGAV	-0.012543771814006649	-0.16724075925670892	0.882561248913331	0.9304292919598168	False	ns
3	CDH1	ZEB2	0.017869714557115238	0.18291478325317015	0.8848260581826556	0.9304292919598168	False	ns
1	DSP	ZEB2	-0.0051881574895560455	-0.13670660736741655	0.9037823312997578	0.9471954563840256	False	ns
4	SNAI2	GATA6	0.005274790991534106	0.12024398126086007	0.9152803461983801	0.9571559175930772	False	ns
4	SNAI2	ZEB1	0.0026551857117509126	0.11587868272262426	0.9183350854855374	0.958262697897952	False	ns
2	SNAI2	SOX9	0.006391364743298794	0.11054819764161776	0.922068355968993	0.960071173243203	False	ns
7	FN1	EGFR	0.0023627997466972883	0.10161213915496889	0.9283341172565529	0.9625536128371841	False	ns
3	FN1	VIM	-0.0006662454713837482	-0.11284515042245431	0.9284631723825338	0.9625536128371841	False	ns
2	CLDN1	GATA6	-0.006993514266864777	-0.09107124365602694	0.9357360190833199	0.9651117081244807	False	ns
7	CLDN1	EGFR	-0.021661164020187956	-0.08403137710868575	0.9406854601842503	0.9651117081244807	False	ns
4	FN1	TWIST1	-0.000674610933675204	-0.08360707166713652	0.9409839154213686	0.9651117081244807	False	ns
2	DSP	CDH1	-0.006634438366387209	-0.08823590740991659	0.9377288779282013	0.9651117081244807	False	ns
1	DSP	VIM	0.006901241504076584	0.08853988233304891	0.9375151884955685	0.9651117081244807	False	ns
7	VIM	EGFR	-0.0037714607946618454	-0.07429188265240126	0.9475400414689341	0.9666483595993763	False	ns
3	CDH1	ITGAV	0.0042901399162029695	0.08360721870287763	0.9468974934568222	0.9666483595993763	False	ns
1	FN1	SOX9	-0.001400896963178878	-0.07289512070403197	0.948523702856888	0.9666483595993763	False	ns
4	CDH1	FOXD3	0.002495763480600155	0.05911775110042551	0.9582339135428006	0.9744751663147125	False	ns
2	DSP	ZEB2	-0.006627949085721026	-0.05255167082768969	0.962865986398753	0.9750541634417751	False	ns
2	CLDN1	ZEB1	0.003103541636828175	0.05295377057530643	0.9625822513432765	0.9750541634417751	False	ns
2	CLDN1	ZEB2	0.0024865044764223413	0.036267414685433055	0.9743634938409671	0.984619951670872	False	ns
1	DSP	CDH1	-0.002220629892395909	-0.028122646049214196	0.9801182169273019	0.9883545044645061	False	ns
3	CDH1	VIM	-0.003922437824961392	-0.024560638410455752	0.984367354794378	0.9905583444471728	False	ns
3	VIM	EGFR	-0.0010604482955027528	-0.015031969777426844	0.9904310715106968	0.9924987772967316	False	ns
1	VIM	CDH1	-0.0006549108515385335	-0.015012778990617929	0.989384960268219	0.9924987772967316	False	ns
3	FN1	EGFR	-1.7331652475105833e-05	-0.0009110440202890953	0.9994200115236505	0.9994200115236505	False	ns
