## Supplementary File 4 for "Stitch-seq: Scalable CRISPR gene expression response profiling"

GRNA	TGFbeta	Day	PC1	PC2
CDH1	+	1	-0.431207395	-1.356046806
CDH1	+	2	-1.125095627	-1.269605564
CDH1	+	3	0.71058823	-1.844377939
CDH1	+	4	2.278979592	-1.966294335
CDH1	+	7	2.973514503	-0.835725137
CDH1	-	1	-0.663819007	-0.212582175
CDH1	-	2	-2.384318958	0.858829066
CDH1	-	3	-1.920634844	-0.03832488
CDH1	-	4	-2.36004596	-0.150855101
CDH1	-	7	0.864360428	1.946445284
EGFR	+	1	-0.64560266	-1.107635642
EGFR	+	2	-0.786944419	-1.0023089
EGFR	+	3	0.845463304	-1.625764641
EGFR	+	4	2.476853601	-1.741934612
EGFR	+	7	3.701480428	-0.507513806
EGFR	-	1	-1.045310541	0.011925141
EGFR	-	2	-2.320826525	0.95252987
EGFR	-	3	-1.829047856	0.091220398
EGFR	-	4	-2.509129481	-0.021048143
EGFR	-	7	1.140811112	2.422668115
FOXD3	+	1	-0.757287243	-1.075131064
FOXD3	+	2	-1.433877054	-1.151967835
FOXD3	+	3	0.224840846	-1.540972696
FOXD3	+	4	2.015694473	-1.629763005
FOXD3	+	7	3.172308074	-0.47217732
FOXD3	-	1	-0.652438415	0.03115776
FOXD3	-	2	-2.440606025	0.844284739
FOXD3	-	3	-1.946816743	0.085231229
FOXD3	-	4	-2.36736318	0.048196781
FOXD3	-	7	0.837258416	2.1175805
GATA6	+	1	-0.405580652	-1.062019768
GATA6	+	2	-1.246186968	-1.119379953
GATA6	+	3	0.477579872	-1.556218444
GATA6	+	4	2.372841067	-1.424699752
GATA6	+	7	3.659031557	-0.071843257
GATA6	-	1	-0.393110704	0.168051821
GATA6	-	2	-2.305614595	0.968958684
GATA6	-	3	-1.571235799	0.26216157
GATA6	-	4	-2.216996502	0.064512136
GATA6	-	7	1.34330319	2.459602687
IC	+	1	-0.222255424	-1.082324238
IC	+	2	-1.114325467	-1.099026716
IC	+	3	0.846179164	-1.557113867
IC	+	4	2.212670904	-1.622945827
IC	+	7	3.658367427	-0.467461075
IC	-	1	-0.37201514	0.069939496
IC	-	2	-2.294631045	0.953064329
IC	-	3	-1.573748018	0.195452413
IC	-	4	-2.063940075	0.151100264
IC	-	7	1.488538351	2.467097085
ITGAV	+	1	-0.525166245	-0.978172326
ITGAV	+	2	-1.174286461	-1.004121095
ITGAV	+	3	0.567579955	-1.425410326
ITGAV	+	4	1.935179381	-1.508319568
ITGAV	+	7	2.779200999	-0.502413575
ITGAV	-	1	-0.649992175	0.111660205
ITGAV	-	2	-2.230797988	1.049829667
ITGAV	-	3	-1.541901739	0.301642645
ITGAV	-	4	-2.177067437	0.128914156
ITGAV	-	7	1.396054371	2.552335295
ITGB1	+	1	0.152035802	-0.93979757
ITGB1	+	2	-1.05725195	-1.047388266
ITGB1	+	3	0.979534338	-1.342740173
ITGB1	+	4	3.036655546	-1.422330475
ITGB1	+	7	3.325164165	-0.305375377
ITGB1	-	1	-0.569955741	0.050403462
ITGB1	-	2	-2.146121208	1.047713662
ITGB1	-	3	-1.525772873	0.25516137
ITGB1	-	4	-2.135455086	0.064477497
ITGB1	-	7	1.472265167	2.487040845
NTC	+	1	-0.328986277	-1.069628555
NTC	+	2	-1.200361186	-1.1459301
NTC	+	3	0.4638073	-1.57692928
NTC	+	4	2.178216207	-1.552117316
NTC	+	7	3.210148765	-0.484196617
NTC	-	1	-0.49737205	0.05210311
NTC	-	2	-2.283186294	0.971651522
NTC	-	3	-1.565588075	0.239552266
NTC	-	4	-2.18589974	0.10456554
NTC	-	7	1.592875108	2.556065839
SNAI1	+	1	-0.798203028	-1.033879222
SNAI1	+	2	-1.351971172	-1.11619908
SNAI1	+	3	0.282646414	-1.556314803
SNAI1	+	4	1.891942713	-1.592367509
SNAI1	+	7	2.965485285	-0.520468421
SNAI1	-	1	-0.708910501	0.054873224
SNAI1	-	2	-2.453378022	0.840675164
SNAI1	-	3	-1.728044858	0.201073172
SNAI1	-	4	-2.355782674	0.040049936
SNAI1	-	7	1.064215526	2.316421663
SNAI2	+	1	0.722520596	-0.455845785
SNAI2	+	2	-0.679394561	-0.723805929
SNAI2	+	3	1.444126011	-0.96615512
SNAI2	+	4	3.455528026	-0.578358049
SNAI2	+	7	3.889888409	0.487489002
SNAI2	-	1	1.3965905	0.988919981
SNAI2	-	2	-1.678660854	1.253411108
SNAI2	-	3	-0.204876585	0.975385151
SNAI2	-	4	-0.804809523	0.888832281
SNAI2	-	7	3.420155801	3.294608134
SOX9	+	1	-0.468050523	-1.110593614
SOX9	+	2	-1.162842078	-1.144134474
SOX9	+	3	0.727379981	-1.560340952
SOX9	+	4	1.975838537	-1.619967471
SOX9	+	7	3.062540625	-0.628154619
SOX9	-	1	-0.660844159	0.034917951
SOX9	-	2	-2.338197508	0.929436107
SOX9	-	3	-1.57411295	0.216596367
SOX9	-	4	-2.405637883	0.023974064
SOX9	-	7	1.192508087	2.334207419
TGFBR1	+	1	0.142037134	-0.298239424
TGFBR1	+	2	-1.285826103	-0.698341422
TGFBR1	+	3	1.313749786	-0.143265717
TGFBR1	+	4	3.499501337	0.651136851
TGFBR1	+	7	3.877954475	2.598224769
TGFBR1	-	1	0.556696782	0.857908372
TGFBR1	-	2	-2.016980431	1.16925272
TGFBR1	-	3	-0.689952548	0.849311742
TGFBR1	-	4	-1.44843648	0.690428556
TGFBR1	-	7	2.823888906	3.664343213
TGFBR2	+	1	-0.095416905	-0.338273524
TGFBR2	+	2	-1.357817361	-0.734514553
TGFBR2	+	3	1.052142724	-0.237717291
TGFBR2	+	4	3.19966578	0.543016805
TGFBR2	+	7	3.476589626	2.369334311
TGFBR2	-	1	0.513397947	0.816497022
TGFBR2	-	2	-2.174574786	1.085740408
TGFBR2	-	3	-0.865890949	0.81490011
TGFBR2	-	4	-1.647456826	0.606424782
TGFBR2	-	7	2.678985896	3.544204152
TWIST1	+	1	-0.585535842	-1.100194564
TWIST1	+	2	-1.268981792	-1.17812931
TWIST1	+	3	0.3673139	-1.555050553
TWIST1	+	4	2.09971409	-1.51501481
TWIST1	+	7	3.128205931	-0.21769839
TWIST1	-	1	-0.684608399	0.045275967
TWIST1	-	2	-2.368381891	0.935694325
TWIST1	-	3	-1.821015547	0.154005277
TWIST1	-	4	-2.425503958	-0.006967483
TWIST1	-	7	1.375513352	2.437076554
TWIST2	+	1	-0.76293107	-1.07548047
TWIST2	+	2	-1.355476852	-1.151051583
TWIST2	+	3	0.271246864	-1.488523947
TWIST2	+	4	1.873164043	-1.469450481
TWIST2	+	7	2.905925335	-0.208042444
TWIST2	-	1	-0.971906855	0.037050985
TWIST2	-	2	-2.306216772	0.973353179
TWIST2	-	3	-1.594326203	0.268054009
TWIST2	-	4	-2.285315017	0.134242738
TWIST2	-	7	1.153317964	2.419923359
VIM	+	1	-0.528227404	-1.033377877
VIM	+	2	-1.321411081	-1.073057307
VIM	+	3	0.39739978	-1.516891796
VIM	+	4	2.010137633	-1.333217007
VIM	+	7	3.038112349	0.067264758
VIM	-	1	-1.01889729	0.021450968
VIM	-	2	-2.413669102	0.985224405
VIM	-	3	-1.692657535	0.293832867
VIM	-	4	-2.365718592	0.082250808
VIM	-	7	0.896202492	2.377794847
ZEB1	+	1	-0.085659612	-1.025979815
ZEB1	+	2	-1.113061727	-1.102877664
ZEB1	+	3	0.756097181	-1.532851498
ZEB1	+	4	2.479079216	-1.510949658
ZEB1	+	7	3.693575536	-0.36336932
ZEB1	-	1	-0.325121446	0.116985883
ZEB1	-	2	-2.298844511	0.940240683
ZEB1	-	3	-1.498338358	0.268652918
ZEB1	-	4	-2.090997009	0.128120635
ZEB1	-	7	1.651346701	2.581856342
ZEB2	+	1	-0.275232148	-1.084745712
ZEB2	+	2	-0.997583887	-1.110912422
ZEB2	+	3	0.958443894	-1.527755831
ZEB2	+	4	2.500143837	-1.643343692
ZEB2	+	7	2.989228981	-0.668945791
ZEB2	-	1	-0.247113809	0.049953268
ZEB2	-	2	-2.20374245	0.990644461
ZEB2	-	3	-1.550835465	0.206726379
ZEB2	-	4	-2.122175649	0.110327733
ZEB2	-	7	1.39991028	2.373226893
